# Maternal hyperglycemia impairs postnatal skeletal muscle growth and induces stage-dependent gene expression changes in mouse offspring

**DOI:** 10.64898/2026.10.03.755574

**Authors:** Yayoi Tokunaga, Tamaki Kurosawa, Taiki Mihara, Delphine Duprez, Masatoshi Hori

## Abstract

Maternal hyperglycemia can affect offspring development and metabolism, but how its effects on skeletal muscle change during postnatal life remains unclear. We investigated skeletal muscle phenotypes in male offspring of streptozotocin-induced hyperglycemic mice at 4 and 8 weeks of age, representing early post-weaning and later postnatal stages, respectively. Maternal hyperglycemia resulted in lower offspring body and skeletal muscle weights at both time points. Myofiber cross-sectional area was reduced without a reduction in total myofiber number, indicating impaired myofiber growth rather than myofiber loss. At 4 weeks, skeletal muscle showed type I/IIA hybrid myofibers and increased expression of fetal, myogenic, and proliferation-associated genes. This immature profile was not maintained at 8 weeks; instead, the transcriptional profile shifted toward reduced mitochondrial and oxidative metabolism. DNA methylation changes at 4 weeks showed limited correspondence with transcriptional alterations. Taken together, maternal hyperglycemia impaired postnatal myofiber growth at both time points, with distinct molecular profiles at 4 and 8 weeks.
