## Supplementary_Table_S5 for "Maternal hyperglycemia impairs postnatal skeletal muscle growth and induces stage-dependent gene expression changes in mouse offspring"

### Sheet: Tier1_DMR_overlap
Gene	Gene_section	log2FC_4w	padj_4w	meth_diff_percent	qvalue
Cog2	Intron	-0.40824	0.0442127	40.2381	8.07049e-19
Herpud1	Promoter	-0.458479	0.000674032	35.1087	4.12403e-17
Ppp1r1a	3UTR	-0.739925	0.0007282	30.5496	6.98794e-11
Acvrl1	Intergenic	-0.626993	0.0182822	-29.8184	2.80138e-08
Fxr2	Intronexonboundary	-0.674878	0.00587992	26.1447	3.92962e-06
Sdk2	Intron	-1.39021	0.041741	30.2761	4.36301e-06
Lrtm2	3UTR	0.916901	0.0307722	35.7686	8.87565e-06
Nfe2l1	1to5kb	-0.567201	0.0287656	27.1657	3.15673e-05
Tspan18	Intronexonboundary	1.05304	0.0124563	46.4408	4.32578e-05
Pdzrn3	Exon	-0.747504	0.0128208	28.1822	5.23052e-05
Brca1	Intergenic	6.85584	0.00087949	-27.6276	6.11106e-05
E2f2	Intergenic	1.21778	0.006965	-26.1364	8.54442e-05
Wnk2	Promoter	-0.626966	0.000353827	32.4961	9.26666e-05
Dennd3	Intron	-0.859632	0.0377833	28.4705	0.000174598
Pitpnm2os2	Intergenic	1.04519	0.037702	-31.49	0.000292596
Gm44193	Intergenic	-2.33546	6.84257e-05	-26.1351	0.000946003
Knl1	Intron	2.26596	0.00680468	25.8987	0.000997869
Stk40	Intronexonboundary	-1.00755	6.50966e-05	27.8001	0.00114433
Gas6	Intron	-0.454627	0.0117423	-25.6061	0.00124284
Dtna	Intergenic	-0.489013	0.0155245	-32.6087	0.00139495
Fgf13	Intergenic	-0.574128	0.0034165	31.6313	0.00160519
Lpin1	Intron	-0.748584	0.00230386	-25.8539	0.0043808

### Sheet: Tier2_DMC_overlap
Gene	Gene_section	log2FC_4w	padj_4w	meth_diff_percent	qvalue	n_DMC_hits	dmc_coherent_direction
Col15a1	Intron	0.670923	0.0378394	27.8222	2.64618e-12	2	TRUE
Nfatc1	Intron	-0.799849	0.00681507	36.0722	1.26478e-09	3	FALSE
Map7d1	Exon; Intron; 1to5kb	-0.351967	0.0140994	35.4935	8.41122e-09	6	FALSE
Eef2k	Intron	-0.624812	0.0141554	40.1153	9.26144e-09	1	TRUE
Zbtb10	Intergenic; Intron; Exon	-1.1923	0.00214871	33.9324	1.30695e-08	5	FALSE
Filip1l	Intron	-0.65932	0.00190156	-46.6512	2.78368e-08	17	FALSE
Epb41l4a	Intron	0.603109	0.0460202	-43.9616	2.84931e-08	5	FALSE
Slc38a2	Exon	-1.3515	4.35489e-06	37.6123	3.18756e-08	1	TRUE
Ednra	Intron	0.809307	0.0329397	29.0523	5.25545e-08	1	TRUE
Noct	Intergenic	-1.5485	6.73287e-09	43.7966	6.37584e-08	2	TRUE
Mn1	Exon; 3UTR; Intergenic	-0.721822	0.00155633	31.5834	8.9485e-08	8	FALSE
Tgfb3	3UTR	-0.684041	0.000436035	-35.5676	1.07468e-07	1	TRUE
Lamc2	Intergenic	-1.51172	0.0124927	25.2239	3.21171e-07	1	TRUE
Rnf114	Promoter	-0.532238	0.0125643	31.5479	3.32405e-07	1	TRUE
Ptp4a3	Intronexonboundary	-1.47342	1.75887e-14	-35.1549	3.38581e-07	1	TRUE
Pdik1l	Intergenic	2.12674	4.15761e-06	27.7157	5.029e-07	2	TRUE
C78197	1to5kb	-1.56719	0.0311928	32.6874	5.04604e-07	3	TRUE
Cd109	Promoter	2.24425	0.00301476	-38.9717	6.82585e-07	2	TRUE
Nfil3	Intron; Exon	-2.69007	3.30749e-28	-42.332	7.25093e-07	2	FALSE
Rxrg	Intergenic	-0.796895	0.00211206	38.06	7.35109e-07	3	FALSE
Tcf4	Intergenic; Intron	0.74282	3.33094e-06	25.0673	7.9983e-07	2	TRUE
Bckdha	Intergenic	-0.577656	0.000491082	27.9774	8.04853e-07	1	TRUE
Rragc	Intergenic	-0.518511	0.0034165	-33.75	8.53918e-07	2	FALSE
Rcan1	Intron	-2.45375	1.37864e-05	-35.4316	1.14649e-06	1	TRUE
Nr4a3	Exon	-4.83665	7.90516e-28	32.1908	1.19879e-06	2	FALSE
Unc5b	Intron; Intronexonboundary	1.07409	0.00882606	-27.2444	1.3459e-06	4	TRUE
Rsph1	1to5kb	1.40999	0.00212068	-31.348	1.40957e-06	1	TRUE
Socs1	Intergenic; 3UTR	1.48087	0.00412796	30.4031	1.65634e-06	4	FALSE
Fkrp	Exon	-0.657105	0.000273557	37.2394	1.72791e-06	1	TRUE
Gm26788	Intergenic	2.48587	0.0273896	-32.9256	1.7629e-06	3	TRUE
Tbx2	Intron	0.959115	0.00294893	35.0904	1.8124e-06	1	TRUE
Nolc1	Promoter	-0.56248	0.00696245	37.0039	1.99463e-06	1	TRUE
Ryk	Intron	-0.528237	0.00349522	28.6476	2.10276e-06	1	TRUE
Klf15	Exon	-1.18752	1.78615e-16	-25.138	2.56121e-06	1	TRUE
Ppp2r5c	Intergenic; Intron	-0.411673	0.0241579	-29.6502	2.78771e-06	4	TRUE
Arid5b	Intron	-1.05046	2.99652e-05	-31.6996	2.80966e-06	2	TRUE
Brat1	Exon	0.643501	0.0212326	28.3964	3.19835e-06	1	TRUE
Ppara	Intron	-1.25737	0.000282139	-36.164	3.38205e-06	1	TRUE
Racgap1	1to5kb	1.6593	0.00049658	-26.985	3.63481e-06	1	TRUE
Gnmt	Intron; Promoter	-1.95001	0.00314031	-34.3353	3.95293e-06	2	FALSE
Gm42790	Exon	1.09342	0.0405622	26.3255	5.92185e-06	1	TRUE
Basp1	Exon; Intron	1.33303	0.00384145	27.9331	6.63277e-06	3	FALSE
Rbm20	Intron	-0.668209	0.0204678	29.6321	6.73359e-06	1	TRUE
Yipf7	Intergenic	-0.72608	0.00163304	29.9185	6.78934e-06	1	TRUE
Prss23	Promoter	-0.790735	5.89295e-06	29.053	7.05651e-06	1	TRUE
Rnf125	Intron	1.54307	4.04752e-09	-27.1049	7.14176e-06	2	TRUE
Fastk	Exon	-0.406571	0.010867	-45.4317	7.30994e-06	1	TRUE
2310015K22Rik	Intergenic	-2.27134	4.62328e-10	25.3706	7.57128e-06	1	TRUE
Adamts1	Intronexonboundary; 5UTR	-2.49101	3.01267e-12	-37.016	8.22647e-06	2	TRUE
Gm44732	Promoter; Intron	2.8289	1.39414e-07	25.175	8.80374e-06	3	FALSE
Frem2	Intron; Exon	1.59704	0.0419381	26.2308	8.9548e-06	2	FALSE
Hoxc10	Exon	-0.442093	0.0446812	-31.6855	9.72618e-06	1	TRUE
Vdac1	Intergenic	-0.4663	0.00773666	27.6307	1.03644e-05	1	TRUE
Dennd4b	Intronexonboundary	-0.416555	0.0454158	-29.0909	1.18443e-05	1	TRUE
Trim63	Intergenic; Intronexonboundary	-2.45424	2.19622e-48	26.9399	1.18505e-05	2	TRUE
Chst1	Intergenic	0.903259	0.0426543	-26.6625	1.22801e-05	1	TRUE
Rela	Intron	-0.417713	0.0328924	26.5773	1.28143e-05	1	TRUE
Ruvbl1	Intron	-0.512977	0.031973	30.9169	1.28894e-05	1	TRUE
Slc44a2	Intronexonboundary	-0.538688	7.69917e-05	28.491	1.31353e-05	1	TRUE
Ehd1	Intergenic	-0.757672	9.86853e-05	-26.8749	1.38253e-05	1	TRUE
Nr1h2	Exon	-0.418639	0.0166075	34.4444	1.42177e-05	1	TRUE
Flt1	Intronexonboundary; Intron	-0.756728	0.00396851	26.0028	1.46997e-05	3	TRUE
Plet1os	Intergenic	0.624883	0.0127751	27.373	1.52587e-05	1	TRUE
Nup85	Intergenic; Promoter	-0.658598	0.00716405	-31.5934	1.65942e-05	2	TRUE
Adamts17	Intron	3.07281	0.0089796	31.3603	1.68449e-05	3	TRUE
Ankrd33b	Exon; Intron	-0.964983	0.000102179	25.533	1.74387e-05	3	TRUE
Foxo1	Intergenic	-1.24314	9.02707e-11	29.1392	1.90739e-05	1	TRUE
Nfix	Intron; Intronexonboundary; Exon	-0.39779	0.0258858	-25.9491	1.97852e-05	5	FALSE
Chrnb1	Intronexonboundary	0.745337	0.00309829	-27.8379	2.2076e-05	2	TRUE
Rn18s-rs5	Intergenic	0.974309	0.000935483	-26.6979	2.24728e-05	2	TRUE
Kcnj12	Intron	-1.04184	3.54908e-07	-25.3529	2.38697e-05	1	TRUE
Gm15387	Intergenic	0.477564	0.0231345	-28.5572	2.43639e-05	1	TRUE
Snx7	Intron	1.26694	0.00054252	-27.2572	2.49817e-05	1	TRUE
Scn4b	Promoter	-0.507549	0.00137313	-32.735	2.74638e-05	1	TRUE
Mpst	Intronexonboundary; Intron	-0.926717	0.0373201	29.0976	2.82152e-05	2	FALSE
Chd7	1to5kb; Intergenic	-0.601143	0.00449281	-28.643	2.84968e-05	2	TRUE
Zfp385a	3UTR	1.27256	0.000627526	-34.6333	2.91066e-05	1	TRUE
Fam220a	Intergenic	-0.722453	0.0152672	-26.11	3.13065e-05	1	TRUE
Synpo	Intron; Intergenic	-0.567678	0.0123025	26.085	3.17574e-05	4	FALSE
Cenpm	Intron	1.86674	0.0353972	26.5633	3.19129e-05	1	TRUE
Dusp26	Intergenic	-0.442512	0.0160978	34.0099	3.26494e-05	1	TRUE
Gm10288	Intergenic	0.701404	0.0238069	28.117	3.26494e-05	1	TRUE
Hnrnpul1	Intronexonboundary	-0.663564	0.00149225	-33.1014	3.32166e-05	1	TRUE
Gm36756	Intergenic	2.96838	0.0175288	34.362	3.41378e-05	1	TRUE
Ptprs	Intron; Promoter; 1to5kb	-0.464141	0.0163578	33.2916	3.52581e-05	7	FALSE
Dnajc21	Promoter	-0.597932	0.00147966	-33.9809	3.78733e-05	1	TRUE
Plin4	Intergenic	-1.47835	1.4839e-06	-28.169	3.79058e-05	1	TRUE
Mafa	Exon	-0.717392	0.0123985	-35.6215	3.9319e-05	1	TRUE
Nr1d1	1to5kb	0.511001	0.0266264	-26.0639	4.06039e-05	1	TRUE
Psma7	Intron	-0.531717	0.0154881	26.9068	4.19791e-05	1	TRUE
Sh3kbp1	Intron	-0.603228	0.00137421	28.5714	4.19791e-05	1	TRUE
Shd	Exon	2.94993	0.0256081	28.0799	4.39463e-05	2	TRUE
Gimap1	Intronexonboundary	1.41578	0.00036866	33.4174	4.7069e-05	1	TRUE
Zbtb16	Intron	-1.55191	4.91404e-07	30.1152	4.82166e-05	3	FALSE
Rxra	Intergenic; Intron; Intronexonboundary	-0.829291	0.000389392	-26.4602	5.24728e-05	3	FALSE
Pde4dip	Intron	-0.64183	0.000884775	-31.8257	5.4942e-05	1	TRUE
Sympk	Intronexonboundary; Promoter	-1.011	0.000309309	-31.3287	5.52758e-05	3	TRUE
Ebf1	Intergenic; Intronexonboundary	0.71769	0.00365384	28.0676	6.11551e-05	2	TRUE
Pnpt1	Intergenic	-0.814346	0.000102179	-26.9759	6.75161e-05	1	TRUE
Fbn2	Intronexonboundary; Intron; Exon	2.96004	0.00142911	-28.6839	6.8366e-05	6	FALSE
Rhoc	Intronexonboundary	0.508675	0.0337053	-26.1309	7.01232e-05	1	TRUE
Svil	Intron	-0.426126	0.0467603	31.8182	7.4336e-05	2	FALSE
Gm15856	Intergenic	0.861138	0.0420877	27.6169	7.96553e-05	2	TRUE
Ccdc141	1to5kb	0.718495	0.0306914	-25.9047	7.99885e-05	1	TRUE
Ubqln4	3UTR	-0.791329	0.00205967	-32.7557	8.07121e-05	1	TRUE
Trip10	Intronexonboundary	-0.737978	8.96916e-07	28.0279	8.08799e-05	1	TRUE
Egln1	Intergenic	-0.989616	0.000408756	28.8462	8.17457e-05	2	TRUE
Apod	Intron	-1.61383	1.58299e-07	25.6435	8.23989e-05	1	TRUE
Nf2	Intron	-0.582887	0.0425646	28.8889	8.26964e-05	1	TRUE
Anapc13	Intronexonboundary	0.559184	0.0250045	-26.1905	8.36718e-05	1	TRUE
Stk11	Intergenic	-0.427501	0.0369142	27.2293	8.61886e-05	5	TRUE
Kcng4	3UTR	-0.784841	0.000171754	-25.0266	8.80711e-05	1	TRUE
Prmt7	Intergenic	-0.506907	0.0192051	-27.5267	8.83744e-05	1	TRUE
Gm14303	Intergenic	2.1013	0.00186009	-29.6553	8.90044e-05	2	TRUE
Plekhb1	1to5kb	-0.750626	1.52063e-05	-27.4476	8.96618e-05	1	TRUE
Cblb	Intron	-0.993456	0.00762096	25.4014	9.20737e-05	1	TRUE
BB123696	Intergenic	-0.263766	0.028838	28.2757	0.000104745	3	FALSE
Klf3	Promoter; Intergenic	-0.41546	0.0234301	26.462	0.00010577	2	FALSE
Meox1	Intron; Intergenic	1.27016	0.000104289	25.0192	0.00010577	2	FALSE
9030619P08Rik	Intergenic	8.23564	7.09408e-05	-31.1139	0.000110939	1	TRUE
Tcim	Intergenic	-0.961658	6.81131e-06	26.4952	0.00011361	2	TRUE
Myo1c	Intronexonboundary	-0.676567	0.0107579	-29.534	0.000117587	1	TRUE
Mxra7	Intergenic; Intron	0.626	0.00203254	-31.8655	0.000127984	2	FALSE
Tspan14	Intron	0.538538	0.0164369	-37.9299	0.000136484	2	TRUE
Rpl36a-ps2	1to5kb	1.73906	0.00304625	28.5345	0.000139908	1	TRUE
Mllt11	Intronexonboundary	-1.08076	1.17194e-05	-25.9494	0.000140055	1	TRUE
Ctbp1	3UTR	-0.538983	0.0264341	-30.5404	0.000140163	2	TRUE
E2f1	1to5kb	1.37464	0.00337915	35.7868	0.000144503	1	TRUE
Xirp1	Intron; Exon	-2.56705	0.00847657	29.7937	0.00014676	3	TRUE
Amigo1	Exon	-0.840443	2.46649e-05	46.1849	0.000147262	1	TRUE
Jund	1to5kb	-0.926359	1.64381e-07	29.1667	0.000148598	1	TRUE
Rilpl1	Intron	-1.10242	5.35835e-08	25.2252	0.000150785	1	TRUE
Erg	Intergenic	1.26473	0.009236	28.3846	0.000155298	1	TRUE
Shq1	Intergenic	1.32327	0.00188517	45.3061	0.000156416	4	FALSE
Ahnak	Intergenic; Promoter; Intron	-0.335704	0.0282073	-26.1386	0.000161125	3	TRUE
Tgm2	Intron; Intergenic	-0.877948	2.92058e-06	25.6648	0.00016324	2	TRUE
Arhgef28	Intronexonboundary; Intron	0.644704	0.0426542	-26.1538	0.000168626	7	FALSE
Rps6ka2	Intron	-0.795154	0.0178615	25.7621	0.000168626	2	TRUE
Hspb3	Intergenic	0.712783	0.000901874	-25.4158	0.000188582	1	TRUE
Flcn	5UTR	-0.912471	8.47946e-06	27.5318	0.000191211	1	TRUE
Sorbs1	Intronexonboundary; Intron	-0.928462	1.89967e-05	30.366	0.000195954	2	TRUE
Rps6kc1	Intron	-0.544472	0.0449138	27.738	0.000198584	2	TRUE
Tpst1	Intronexonboundary	0.494239	0.0183801	-28.4644	0.000205399	1	TRUE
Dvl1	3UTR	-0.866199	0.00184103	-26.5686	0.000213809	1	TRUE
Spns2	Exon; Intron	-0.871841	0.00266787	-26.7582	0.000215648	2	FALSE
Scyl1	Intergenic	-0.439001	0.0101436	-29.2846	0.000216898	3	FALSE
Hjv	Exon	-0.382454	0.0409668	-26.2208	0.000217376	1	TRUE
Dok5	Promoter	0.700238	0.0152672	-32.8637	0.000227017	1	TRUE
Rasd2	5UTR; Promoter	-1.45933	0.00925222	25.1234	0.000228774	2	FALSE
Tet3	Intronexonboundary	0.494557	0.0268903	-33.2135	0.000236464	2	TRUE
Dhx32	Intergenic	-0.516872	0.0301283	34.2857	0.000258068	1	TRUE
Eps8l2	Intron	-1.42017	0.0117715	28.1753	0.000260782	1	TRUE
Bambi	Intergenic	0.879992	0.00149632	-26.3694	0.000269021	1	TRUE
Gnl2	Intergenic	-0.545421	0.00474579	25.468	0.000275652	1	TRUE
Sugt1	Intron	-0.503053	0.00662078	25.0532	0.000279588	1	TRUE
Tex2	Intron	-0.611203	0.0395729	-25.1404	0.000289462	2	FALSE
Atoh8	Intergenic	-1.19549	7.03975e-06	27.2627	0.000292947	1	TRUE
Jph2	Exon	-0.758247	2.42048e-07	-37.2391	0.000313017	2	TRUE
Clic4	Intron	-0.76253	0.00203082	28.5273	0.000326897	3	TRUE
Fem1a	Exon	-0.797655	9.47294e-07	-26.1751	0.000327703	1	TRUE
Smad7	Intronexonboundary	-0.847929	0.0266818	28.0229	0.000331358	1	TRUE
Tango2	Intronexonboundary	-0.889238	5.7799e-05	-32.3116	0.000333796	1	TRUE
Fgf6	Promoter	-1.93223	6.23499e-09	-28.8819	0.000336836	1	TRUE
Gm20444	Intron	1.85068	0.034012	-26.2003	0.000337663	1	TRUE
Hdgf	Intronexonboundary	-0.417413	0.0252951	27.9245	0.000338504	1	TRUE
Atp6v0a1	Intergenic	-0.613881	0.0103885	-25.2157	0.000349418	1	TRUE
Msrb3	3UTR; Intron	-0.615878	0.00197487	-25.9812	0.000351701	2	TRUE
Gja4	Exon	1.63692	7.63621e-11	-33.4256	0.000360296	1	TRUE
Bmi1	Intergenic	-0.433861	0.0346223	28.2883	0.000362211	1	TRUE
Col5a1	3UTR	0.657892	0.0202589	-29.47	0.000369932	1	TRUE
Nomo1	Intron; Intergenic	-0.623463	0.00553139	26.1433	0.000376268	2	TRUE
Cntfr	Intron	-1.32222	0.00207869	30.4421	0.000450016	1	TRUE
H2bc6	Intron	-0.893753	0.0006263	28.5371	0.00045386	1	TRUE
Nuak2	Intron	-2.27719	2.47334e-05	32.8265	0.000457362	1	TRUE
Adgrl2	Exon	0.634832	0.00349522	-29.5019	0.000474156	2	TRUE
Efcab6	Intron	-1.22293	7.09408e-05	-41.7333	0.000482235	1	TRUE
Scmh1	Intronexonboundary; Intergenic	-0.857271	3.1532e-05	-25.1948	0.000487379	2	FALSE
Pde4b	Intron	0.630903	0.00420207	-34.2391	0.000491049	1	TRUE
Amigo2	Intergenic	-1.11397	0.00176156	27.9958	0.000502607	1	TRUE
Ttc7b	Intronexonboundary	-0.885296	0.0034977	26.0369	0.000515173	1	TRUE
Ndel1	Intronexonboundary	-0.495906	0.00087949	-27.3039	0.00056017	1	TRUE
Mafg	Intronexonboundary; 5UTR	-0.513012	0.00278087	-41.5054	0.000568023	2	TRUE
Tmem38b	Intergenic	-0.587323	0.019155	-30.7143	0.00057312	2	FALSE
Pim3	Intronexonboundary	-0.623388	0.00687429	-40.6211	0.000586282	1	TRUE
Mapkap1	5UTR	-0.690274	0.0014345	30.7752	0.000615789	1	TRUE
Sik1	Intron; Intergenic	-1.11953	0.00586914	-31.9838	0.000657201	2	TRUE
Adamts4	Intronexonboundary	1.50968	0.0231736	26.1312	0.000671265	1	TRUE
Efhd2	Intergenic	0.604784	0.00716961	-25.7576	0.000696235	1	TRUE
Aff1	Exon; Intergenic	-0.608148	0.015202	30.5728	0.000700416	2	TRUE
Sema3f	Intron; 1to5kb	0.717339	0.0398748	-30.9361	0.000701601	3	FALSE
Gm20721	Intergenic	0.595445	0.0232803	-32.1905	0.000705326	5	TRUE
Metap1d	Intron	-0.587903	0.0015762	40.0325	0.000705326	1	TRUE
Ppm1a	Intronexonboundary	-0.679457	0.000123127	-25.0952	0.000715665	1	TRUE
Asb4	Intergenic	-0.79499	0.0108261	-28.3468	0.000719265	1	TRUE
8430429K09Rik	Intergenic	-0.817414	0.0246875	37.7647	0.0007545	1	TRUE
Ehd2	Intronexonboundary	0.421838	0.0171785	-27.1558	0.000851994	1	TRUE
Piezo1	Intron; Intronexonboundary	0.670381	0.0268952	-27.5394	0.000906566	2	FALSE
Dusp8	Exon	-1.19864	9.52068e-06	-35.0682	0.000911888	2	FALSE
Pcdh19	Exon; 5UTR	0.711625	0.0217135	25.9445	0.000961706	2	FALSE
Nr4a2	Exon; Promoter	-1.52185	0.00804857	28.36	0.000965193	2	TRUE
Faap20	Exon	0.669292	0.0196437	-47.543	0.000979202	1	TRUE
Sbk2	Intergenic	1.1484	3.62469e-06	-26.9927	0.000981047	1	TRUE
Nxn	Intron	-0.582936	0.0262073	-25.0104	0.000988237	2	FALSE
Vldlr	Intron	-0.46991	0.0365571	-26.142	0.00101094	1	TRUE
Plscr3	Intergenic	0.571032	0.0387919	-34.1319	0.00102566	1	TRUE
Nek2	Intergenic	1.77487	0.00399767	-28.7284	0.0010379	1	TRUE
Il16	Intronexonboundary; Intron	1.49594	1.87462e-06	-27.3984	0.00104961	2	TRUE
Dach2	Intergenic	-1.26056	0.0326588	-37.4644	0.00107168	1	TRUE
Mgst3	Promoter	-0.782444	3.98943e-06	-27.4433	0.00109059	1	TRUE
Prnd	Intergenic	3.32927	3.38668e-32	-29.8004	0.00111371	1	TRUE
Ackr2	Intronexonboundary; Intergenic	-1.06853	0.0303813	-27.2131	0.00114502	2	FALSE
Tubb5	Exon	0.798111	7.51596e-05	-40.7407	0.00116173	1	TRUE
Ube2cbp	Intron	-0.71178	0.0280013	25.2991	0.00116311	1	TRUE
Klf6	Intergenic	-1.13313	5.20963e-09	-29.0461	0.00122208	1	TRUE
Dlk1	Intergenic	1.71457	8.45105e-05	25.5018	0.0012622	1	TRUE
Hmox1	Intergenic	1.26545	1.11431e-06	-25.2502	0.00133881	1	TRUE
Nav1	Promoter	0.667615	0.00487794	-25.1064	0.00136142	1	TRUE
Actn3	Intron	-0.511393	0.00479983	27.0259	0.00145491	2	TRUE
Arsi	Exon	0.893175	0.046445	-31.759	0.00148159	1	TRUE
Thbd	Exon	-0.85815	0.0157057	31.7985	0.00148838	2	TRUE
Ipo5	Intronexonboundary	-0.596874	0.00211206	31.954	0.00149865	1	TRUE
Gm12350	Exon	1.45015	0.00144426	-27.0606	0.00152369	1	TRUE
Nr4a1	Intron	-3.41976	4.66883e-58	-29.0682	0.0015258	1	TRUE
Crispld2	Intron; Intergenic	-1.26168	3.80262e-10	31.3417	0.00159383	2	FALSE
Gm37297	Intergenic	2.06571	0.00524388	35.488	0.00159796	3	TRUE
Gm14494	Promoter	0.739976	0.0382246	27.2404	0.0016155	1	TRUE
Cbx7	Intergenic; Intron	-0.944329	0.000153225	34.2096	0.00163188	2	TRUE
Flii	Intergenic	-0.596425	0.0141151	-25.8509	0.00164995	1	TRUE
Dnajb12	Promoter; Intron	-0.629753	0.0216168	-38.2759	0.00167012	2	FALSE
Cox4i2	Intergenic	1.0422	0.0121692	34.289	0.00175951	1	TRUE
Adamts12	Intron	0.814497	0.0253106	-25.641	0.00175996	1	TRUE
Vwa7	Intronexonboundary	-0.853639	0.0310124	34.4024	0.00180446	1	TRUE
Fscn1	Intergenic	1.28571	0.00457077	28.0983	0.00183132	2	TRUE
Ubl3	Exon	-0.629721	8.26638e-05	-27.7855	0.00183755	1	TRUE
Abat	Intron	0.751847	0.0396019	25.3913	0.00184571	2	TRUE
Gm10146	1to5kb	2.58622	0.000109802	-32.374	0.00185988	1	TRUE
Mb21d2	Intron; Intergenic	-0.896433	0.045658	25.1434	0.00189947	2	TRUE
Atg4d	5UTR	-0.509555	0.0135621	-31.297	0.00190883	1	TRUE
Amotl2	Intron	-1.8113	9.12722e-14	-26.7058	0.00194133	1	TRUE
Osbpl6	Intron	-0.527813	0.0115428	-25.3501	0.00200603	1	TRUE
1110038F14Rik	Intergenic	0.50705	0.0307243	25.1208	0.00200901	1	TRUE
Ssbp2	Intronexonboundary	-0.64388	0.0123025	-27.231	0.00201252	1	TRUE
Hsf1	Intron	-0.867899	1.44237e-05	-25.5747	0.00204566	1	TRUE
Medag	Intron; Intergenic	-1.07719	0.000643969	27.4453	0.00206422	2	TRUE
H19	Promoter	0.682126	0.00826863	-32.6331	0.00208462	1	TRUE
Vps33a	Intronexonboundary	-0.69805	0.00671689	-39.9345	0.00209068	1	TRUE
Arid5a	Intron	-2.10425	4.01288e-13	27.451	0.00211878	1	TRUE
Fto	Intronexonboundary	-0.557779	0.0195108	-31.9718	0.00216035	1	TRUE
Lgals3bp	Intergenic	0.638556	0.0321464	30.6452	0.00217136	1	TRUE
Plaur	Intron; Intronexonboundary	-1.44416	0.0080399	-37.963	0.00226219	2	FALSE
Gpbp1	Intronexonboundary	-0.492708	0.0155245	-28.4585	0.00235193	1	TRUE
1700025G04Rik	Intron	-0.3751	0.0424435	25.3906	0.00235832	1	TRUE
Irf2bp2	Intergenic	-1.08886	0.00488594	31.4255	0.00246107	2	TRUE
Avpi1	Intronexonboundary	0.506539	0.0442127	-28.6937	0.00249602	1	TRUE
Dnajb2	Intronexonboundary	-0.650342	0.00162618	-27.901	0.00250724	1	TRUE
Hspg2	Intron	0.905985	1.58078e-06	-32.5664	0.00253553	1	TRUE
Tcf7l2	Intron	0.62473	0.0493119	-27.1363	0.00261006	1	TRUE
Fam221b	Intronexonboundary	0.889233	0.000137744	-31.6408	0.00262651	1	TRUE
Tcf3	1to5kb; Intronexonboundary; Intergenic	0.521293	0.0400234	31.9214	0.00264762	4	FALSE
Skida1	Exon; Intron	2.6807	0.0295696	-29.9818	0.00271043	3	FALSE
Nsmce4a	Intron	-0.416932	0.0194654	25.5847	0.00273522	1	TRUE
Rab12	Intron	-0.475065	0.011741	27.6906	0.00281261	1	TRUE
Appl1	Intron	-0.399755	0.0335066	-31.5294	0.00282337	1	TRUE
Adrb2	Intergenic	-0.502596	0.0389492	-25.3333	0.00284495	1	TRUE
N6amt1	Intron	0.53131	0.0398497	-26.8048	0.00286759	1	TRUE
Atp9a	3UTR	-0.479447	0.0416095	25.265	0.0028713	1	TRUE
Atp13a2	1to5kb; Intronexonboundary	-0.654283	0.00250821	27.5157	0.00289031	2	TRUE
Nid2	Intron	0.723486	0.036747	-30.4673	0.00291987	1	TRUE
Zdhhc14	Intron	-0.780556	0.0342577	26.1564	0.00302663	2	TRUE
Pdk4	Intergenic	-1.73863	0.0260601	-30.8327	0.00303986	1	TRUE
Sord	Intergenic	-0.961496	1.19516e-07	30.0144	0.00305452	1	TRUE
Agt	Intron	-0.466416	0.041411	25.8488	0.00312569	1	TRUE
Atp5k	Exon	0.810369	0.00160171	-27.0186	0.00314832	1	TRUE
Rplp1	Intergenic	0.469176	0.0423519	31.1683	0.00315554	1	TRUE
Ccpg1	Intronexonboundary	-0.50926	0.0147266	-27.8332	0.00319516	1	TRUE
Mapt	Intronexonboundary; Exon	-0.457955	0.0416095	-28.6684	0.0032564	2	TRUE
Spg21	Intergenic	0.974114	0.000114151	-32.4619	0.0032695	1	TRUE
Klf4	Intergenic	-2.37375	5.25874e-24	-31.6117	0.00331782	1	TRUE
Adssl1	Intronexonboundary	-0.520617	0.00174449	-31.3492	0.00333773	1	TRUE
Rai14	Intronexonboundary	-1.03521	0.0043589	-25.7886	0.0033394	1	TRUE
Ptprk	5UTR	0.619588	0.0352982	-27.3136	0.00339107	1	TRUE
Ska1	Intergenic	4.44731	0.00760918	25.7143	0.00342796	1	TRUE
Cry2	Promoter	-0.655607	0.000309309	25.7502	0.00346132	1	TRUE
Kcnn4	Promoter	-1.67173	0.0123025	25.8959	0.0034759	1	TRUE
Rtn1	5UTR	1.44709	0.0400698	-28.913	0.00355629	1	TRUE
Hlx	Intron	0.74853	0.0496534	27.9221	0.0035762	2	TRUE
Dnajb1	Exon	-1.63993	0.026034	25.8931	0.00359218	1	TRUE
Gata2	Exon	-1.05957	0.0034165	-31.5135	0.00361644	1	TRUE
Kbtbd7	Intergenic	0.693429	0.0422493	27.8861	0.00379408	1	TRUE
Mospd1	Intron	-0.55661	0.0026662	26.1743	0.00399005	1	TRUE
Sorbs3	Intronexonboundary	-0.448234	0.0386927	27.1429	0.00405446	1	TRUE
Ecscr	Promoter	1.01986	3.67126e-05	-30.5882	0.00432467	1	TRUE
Tbc1d8	Intron	-0.611971	0.0486559	27.6326	0.00436096	1	TRUE
Rps24-ps3	Intergenic	2.14986	0.0117097	26.9146	0.00445723	1	TRUE
Nectin2	Promoter	1.36557	2.2966e-06	31.6667	0.00451962	1	TRUE
Gmpr	Intergenic	-0.564911	0.000194924	36.9792	0.00471422	2	TRUE
Ddo	Intron	-0.749301	0.000383245	-25.6806	0.00475091	2	TRUE
Psmd3	Promoter	-0.373392	0.0317421	-32.0922	0.00481097	1	TRUE
Tob2	3UTR	-0.555914	0.00566867	25.7778	0.00516919	1	TRUE
Grk2	Intron	-0.586257	0.030542	-25.5543	0.00520242	1	TRUE
Wscd1	Intronexonboundary; Intron	0.951713	0.0326588	26.9479	0.00523149	4	FALSE
Bcl9	Intergenic; Exon	1.23532	0.0168527	25.2381	0.00532568	4	FALSE
Tinagl1	Intron	-0.925612	4.36397e-06	-26.3889	0.00532913	1	TRUE
Kcnc1	Intron	-0.554588	0.0185755	33.8828	0.00543351	1	TRUE
Dpp9	Intron	-0.704417	0.00206381	-27.4965	0.00548034	1	TRUE
Fzd2	Intergenic	1.00641	0.00991114	-26.8737	0.00550281	1	TRUE
Cdkn1c	5UTR	1.98601	5.19567e-12	30.9829	0.00568375	1	TRUE
Rps27rt	Intergenic	0.971714	0.0398497	25.6785	0.00579902	1	TRUE
Gatd3a	Intronexonboundary	-0.376268	0.0406491	-25.387	0.00580201	1	TRUE
Ptms	Intron; Intergenic	0.779433	0.0238767	38.6218	0.00581864	2	TRUE
Kat8	Promoter	-0.579484	0.0205103	-31.6667	0.00582777	1	TRUE
Anxa5	Intron	0.662095	9.24783e-06	27.5327	0.00584833	1	TRUE
Rgs10	Intron	0.790075	0.0431756	27.1181	0.00587922	1	TRUE
Mtfr1	5UTR	-0.490329	0.02177	-29.7798	0.00602649	1	TRUE
Espl1	Intron	4.47227	0.00038086	29.7391	0.00607044	1	TRUE
Mpzl1	1to5kb	0.811833	0.0118416	-27.087	0.00607995	1	TRUE
Kif20b	Intergenic	2.20127	0.00759107	-30.1339	0.00617777	1	TRUE
Map3k6	Intronexonboundary	-1.67993	0.000396309	25.2322	0.0061985	1	TRUE
Psenen-ps	1to5kb	1.10887	0.0389827	-30.1587	0.00625074	1	TRUE
Rph3al	Intergenic	-0.925307	0.00910366	25.0292	0.00625938	1	TRUE
Wdr1	Intron	-0.489617	0.0229202	-28.1081	0.00658611	1	TRUE
S1pr3	1to5kb	0.541369	0.0430541	31.1084	0.00660179	1	TRUE
Xist	Intergenic	0.0232663	0.0204678	-26.2626	0.00665176	1	TRUE
Os9	Intron	0.435336	0.049907	-29.1919	0.00669914	1	TRUE
Gm49540	Intergenic	0.622509	0.0492911	28.9683	0.00673884	1	TRUE
Porcn	Intergenic	-0.849218	0.0142086	29.1549	0.00675655	1	TRUE
Rasgef1c	Intronexonboundary	2.53836	7.54374e-05	-25.0148	0.006763	1	TRUE
Dym	Intron	-1.2596	1.91422e-08	-29.4395	0.00677815	1	TRUE
Angpt2	Intergenic; Intron	0.977355	0.0105152	29.3803	0.00684302	2	FALSE
Acadm	Intronexonboundary	-0.590754	0.00351028	28.9556	0.00688099	1	TRUE
Sparc	Intergenic	0.751284	0.0069285	27.0637	0.0068897	1	TRUE
Zbtb2	Intron	-1.47853	0.000957207	26.9231	0.00690037	1	TRUE
Bckdk	Intronexonboundary	-0.481593	0.00124178	-25.974	0.00690975	1	TRUE
Adcy2	Intron	-0.550095	0.0081166	26.4452	0.00710942	1	TRUE
Inha	Exon	0.847997	0.0199091	-26.1905	0.00711001	1	TRUE
Crip2	3UTR	0.431037	0.00962815	-29.2753	0.0073385	1	TRUE
Strap	Intergenic	-0.445859	0.00888559	-25.2841	0.00758461	1	TRUE
Tcf15	Intergenic	0.511891	0.0422182	25.625	0.00774737	1	TRUE
Slc7a7	5UTR	1.15636	0.0241199	-30	0.00784151	1	TRUE
Tns1	Intronexonboundary	-0.350758	0.0455371	-27.0428	0.00787426	1	TRUE
Tspo	Promoter	0.543294	0.00380541	28.5338	0.00816969	1	TRUE
Clcnka	Intronexonboundary	3.13982	0.0230335	30.1957	0.00829071	1	TRUE
Tsc22d1	Intron; Intronexonboundary	-0.41054	0.0077491	26.25	0.00857285	3	FALSE
Dcaf6	Intronexonboundary	-0.514537	0.0323295	-25.2208	0.00869146	1	TRUE
Trappc9	Intron	-0.590275	0.0103885	-27.4363	0.00880454	1	TRUE
Glb1	Intron	0.810282	0.0241579	-27.3503	0.00886311	1	TRUE
Stim2	Intergenic	-0.50327	0.0192051	27.8418	0.00887996	1	TRUE
Wnt4	Intron	-0.853987	0.00947836	-25.6294	0.00895051	1	TRUE
Mrpl27-ps	Intergenic	1.43177	0.0458787	27.6923	0.00895163	1	TRUE
Cmya5	Intergenic	-0.647913	0.000114151	-27.9518	0.00896079	1	TRUE
Ampd2	Promoter	1.01735	0.000809005	-35.119	0.00913968	1	TRUE
Vstm4	Intron	0.845074	0.00255163	-28.7488	0.00924122	1	TRUE
Fbxo42	Intron	-0.511747	0.0498534	28.8596	0.00937355	2	FALSE
Magi3	Promoter	1.04678	0.00899944	27.2101	0.0094075	1	TRUE
Inpp5a	Intron	-0.499948	0.00775606	26.6639	0.00949145	1	TRUE
Mylk2	Intron	-0.542608	0.00285986	-26.7313	0.00960663	1	TRUE
Purb	Promoter	0.453095	0.00796469	-28.0528	0.00975719	1	TRUE
Cfl1	Intergenic	0.775253	0.000101397	-30.6313	0.00976466	1	TRUE
Cog6	Intron	-0.619808	0.000350765	31.5476	0.0100266	1	TRUE
Lrrc52	Intron	-2.45157	0.0106951	25.0114	0.0101617	1	TRUE
Tapt1	Intronexonboundary	-0.532668	0.00722672	-29.9609	0.0107481	1	TRUE
Abracl	Intronexonboundary	0.90961	0.0157057	-25.5579	0.0109281	1	TRUE
Aldh2	Intron	-0.646624	0.000333564	29.2105	0.0109549	1	TRUE
Nfkb1	Intergenic; Intron	0.577871	0.028838	-29.7924	0.011234	2	TRUE
Ier5	Exon	-2.18246	2.4569e-15	-26.8831	0.0112792	1	TRUE
Pkp4	Intron	-0.965332	0.000845326	-26.6234	0.0112813	1	TRUE
Tmem88	3UTR	0.771821	0.0013834	-31.8182	0.0116042	1	TRUE
Adm	Intronexonboundary	0.955465	0.0132567	-25.2259	0.0119841	1	TRUE
Stt3b	1to5kb	-0.603457	0.0148476	-28.0869	0.0120725	1	TRUE
Aldoart1	Intergenic	0.824858	0.021173	25.0405	0.0122171	1	TRUE
Mgrn1	Promoter	-0.532216	0.033727	-26.1771	0.0124143	1	TRUE
Lamb1	Intron	0.776491	0.0214429	-29.3301	0.01279	2	TRUE
Kif11	Intron	1.42182	0.015202	-32.8261	0.0134488	1	TRUE
Gm10425	Exon	1.50146	0.0354633	25.0519	0.0134924	1	TRUE
Gpt2	Intergenic	-1.2475	1.91968e-07	-32.3507	0.013623	1	TRUE
Fat3	Intron	-1.19089	0.0412954	-29.2596	0.0138087	1	TRUE
Preb	3UTR	-0.451272	0.013669	-26.5625	0.0139031	1	TRUE
Rab3il1	Intron	1.0574	0.00106579	25.3036	0.0139771	1	TRUE
Ppp1cc	Intron	-0.394568	0.0134579	26.25	0.0140569	1	TRUE
Pde7a	Intronexonboundary	-1.21105	1.36948e-05	33.2687	0.0147545	1	TRUE
Rapgef1	Intron	-0.579492	0.0119891	27.9689	0.0150973	1	TRUE
Il17re	3UTR	8.2917	9.64622e-05	-29.096	0.0152486	1	TRUE
Ckb	Exon	0.563332	0.00336212	-28.2324	0.0159614	1	TRUE
Tlcd2	Promoter	1.77708	1.80348e-08	-25.4242	0.0160123	1	TRUE
Cdca7	1to5kb	1.43908	0.0347285	-26.511	0.016088	1	TRUE
Gm15737	Intergenic	-5.98959	0.000408756	28.9318	0.016193	1	TRUE
Maged2	Intergenic	0.805757	0.0014055	-29.0698	0.0162346	1	TRUE
Inka1	Intron	0.715773	0.0109336	-26.1373	0.0165082	1	TRUE
Tubd1	Intronexonboundary	-0.594577	0.0306375	-30.5903	0.0168655	1	TRUE
Nsmaf	Intron	-0.654457	0.000251191	31.5476	0.0171227	1	TRUE
Schip1	Intron	-0.355423	0.0155245	-25.3638	0.0175407	1	TRUE
Tsc1	Intronexonboundary	-0.593144	0.0250246	-25.5303	0.0179631	1	TRUE
Pakap	Intronexonboundary; Intron	-0.760467	2.65246e-07	26.2183	0.0180286	2	FALSE
Wdr33	1to5kb	-0.571404	9.80814e-05	30.5199	0.0180387	1	TRUE
Sub1	Intergenic	0.429889	0.0411832	-35.1916	0.0182832	1	TRUE
Gaa	Intron	-0.758713	0.000395764	-29.1667	0.0186006	1	TRUE
Clpb	Intergenic	-0.587164	0.00663562	25.8731	0.0189933	1	TRUE
Gm31332	1to5kb	4.68799	0.00524388	28.6862	0.0192296	1	TRUE
Rgma	Intergenic	1.29221	0.000350345	30.0199	0.0193453	1	TRUE
Sox4	Intergenic	2.43202	1.57713e-22	25.5721	0.0198443	1	TRUE
Lars2	Intron	0.671201	0.00724172	25.9883	0.0201799	1	TRUE
Mfap4	1to5kb	1.69211	5.32562e-07	26.1387	0.0203769	1	TRUE
Npy4r	Intron	5.09187	0.00351302	-28.7659	0.0206847	1	TRUE
Col26a1	Intronexonboundary	1.25898	0.00517418	26.9231	0.0211245	1	TRUE
Pygo1	Intron	-0.719561	0.0255359	-26.0952	0.0213489	1	TRUE
Col4a1	1to5kb	1.3125	4.20208e-06	27.0833	0.0218661	1	TRUE
Lep	Intronexonboundary	6.98535	0.00202147	28.3077	0.0222374	1	TRUE
Idh1	Intron	0.671178	0.000225018	25.2121	0.0237428	1	TRUE
Rnd1	Intronexonboundary	-1.70012	0.0145044	25.3846	0.0261736	1	TRUE
Rnf144b	Intergenic	-1.56333	0.000623878	25.3824	0.0266148	1	TRUE
Irs2	5UTR	-3.58844	2.33837e-132	-28.6685	0.0266514	1	TRUE
Pam16	Intergenic	-0.54914	0.0250489	25.6109	0.0276252	1	TRUE
Aqp7	Intronexonboundary	0.943153	5.93632e-07	-25.3448	0.0281675	1	TRUE
Myo6	Intron	0.958868	0.00994571	-28.636	0.0291723	1	TRUE
Sdhaf4	Intergenic	0.35937	0.0449138	26.7452	0.0292967	1	TRUE
Adgrg1	Intron	-0.863951	0.0200101	-25.493	0.0294841	1	TRUE
Tmsb10	Intergenic	2.37434	4.25908e-12	28.2136	0.029615	1	TRUE
Cxcl14	Intergenic	-0.811017	0.0101931	26.8693	0.0318659	1	TRUE
Nynrin	Exon	1.38184	0.0210765	28.9037	0.0325879	1	TRUE
Gm38066	Intergenic	3.17537	0.0234353	-25.3813	0.032821	1	TRUE
Med26	Exon	-0.934347	0.000534844	26.2542	0.032908	1	TRUE
Nxpe3	Intron	-0.315968	0.0164486	27.6786	0.0333019	1	TRUE
Abhd16a	Intronexonboundary	-0.371276	0.0376941	-26.3922	0.0342925	1	TRUE
Mib2	Intronexonboundary	-0.884908	0.00778286	25.2381	0.0373088	1	TRUE
Stim1	Intronexonboundary	-0.437127	0.00661514	-25.099	0.0375437	1	TRUE
Gm10259	Exon	3.25539	6.09346e-05	26.0465	0.0385641	1	TRUE
Scarf1	Intronexonboundary	1.0308	0.00163469	-25.7085	0.0413536	1	TRUE
Adamtsl4	Intronexonboundary	-0.950661	0.0210765	-26.379	0.0426648	2	TRUE
Stox1	1to5kb	2.93529	0.00240888	-25.2351	0.0429915	1	TRUE
Gm50194	Intron	-0.798	0.00617669	25.7143	0.0437623	1	TRUE
Tsc22d3	Intron	-1.10804	5.61949e-11	-25.937	0.049925	1	TRUE
Mlh3	Exon	-0.828478	0.0161853	-26.1012	0.0505392	1	TRUE
Rad54b	Intergenic	1.93802	0.0186669	-29.5455	0.0555232	1	TRUE
Slc2a4	Intronexonboundary	-0.667098	0.00213977	-25.2174	0.0592682	1	TRUE
Ubac1	Intergenic	-0.341612	0.0338617	-26.5957	0.0631244	1	TRUE
Magi1	Intron	1.05567	0.0111161	-27.4564	0.0705255	1	TRUE

### Sheet: Concordance_summary
Statistic	Value
Genes with a 4w methylation hit (Tier1 + Tier2)	458
Concordant with silencing model (hyper->down or hypo->up)	247
Percent concordant	53.9%
95% CI (lower)	49.2%
95% CI (upper)	58.6%
Binomial test p-value (H0: 50%)	0.102
